# Robust Identification of Temporal Biomarkers in Longitudinal Omics Studies

**DOI:** 10.1101/2021.11.19.469350

**Authors:** Ahmed A. Metwally, Tom Zhang, Si Wu, Ryan Kellogg, Wenyu Zhou, Hua Tang, Michael Snyder

## Abstract

Longitudinal studies increasingly collect rich ‘omics’ data sampled frequently over time and across large cohorts to capture dynamic health fluctuations and disease transitions. However, the generation of longitudinal omics data has preceded the development of analysis tools that can efficiently extract insights from such data. In particular, there is a need for statistical frameworks that can identify not only which omics features are differentially regulated between groups but also over what time intervals. Additionally, longitudinal omics data may have inconsistencies, including nonuniform sampling intervals, missing data points, subject dropout, and differing numbers of samples per subject. In this work, we developed a statistical method that provides robust identification of time intervals of temporal omics biomarkers. The proposed method is based on a semi-parametric approach, in which we use smoothing splines to model longitudinal data and infer significant time intervals of omics features based on an empirical distribution constructed through a permutation procedure. We benchmarked the proposed method on five simulated datasets with diverse temporal patterns, and the method showed specificity greater than 0.99 and sensitivity greater than 0.72. Applying the proposed method to the Integrative Personal Omics Profiling (iPOP) cohort revealed temporal patterns of amino acids, lipids, and hormone metabolites that are differentially regulated in male versus female subjects following a respiratory infection. In addition, we applied the longitudinal multi-omics dataset of pregnant women with and without preeclampsia, and the method identified potential lipid markers that are temporally significantly different between the two groups. We provide an open-source R package, *OmicsLonDA* (Omics Longitudinal Differential Analysis): https://bioconductor.org/packages/OmicsLonDA to enable widespread use.
