## Supplemental Tables for "Robust Identification of Temporal Biomarkers in Longitudinal Omics Studies"

### Sheet: Table S1
	1	2	3	4	5	6	7	8	9	10	11	12	13	14	15	16	17	18	19	20	21	22	23	24	25	26	27	28	29	30	31	32	33	34	35	36	37	38
ACTA1	-1.38044	-1.44583	-1.5134	-1.58246	-1.65199	-1.72065	-1.78679	-1.84842	-1.90335	-1.94934	-1.98435	-2.00674	-2.01558	-2.01071	-1.99281	-1.96323	-1.92384	-1.87671	-1.82397	-1.76754	-1.70912	-1.65008	-1.59149	-1.53414	-1.47858	-1.42518	-1.37416	0	0	0	0	0	0	0	0	0	0	0
APOD	0	0	0	0	0	0	0	-2.4251	-2.61076	-2.78848	-2.95339	-3.10095	-3.22745	-3.33042	-3.40888	-3.46333	-3.49551	-3.508	-3.50386	-3.48623	-3.4581	-3.42213	-3.38058	-3.33532	-3.28782	-3.23925	-3.19047	-3.14212	-3.09467	-3.04845	-3.00367	-2.96046	-2.9189	-2.87902	-2.84082	-2.80426	-2.7693	-2.73589
APOH	-3.7031	-3.80715	-3.91103	-4.01262	-4.10918	-4.19735	-4.27315	-4.33223	-4.37008	-4.38258	-4.36647	-4.31992	-4.24289	-4.13721	-4.0064	-3.85521	-3.68897	-3.51304	-3.33232	-3.15095	-2.97226	-2.79867	-2.6319	-2.47299	-2.32251	-2.18067	-2.0474	0	0	0	0	0	0	0	0	0	0	0
ATP11B	-2.3754	-2.44632	-2.51753	-2.58774	-2.65525	-2.71794	-2.77334	-2.81865	-2.851	-2.86764	-2.86636	-2.84577	-2.80555	-2.7466	-2.67089	-2.58122	-2.48087	-2.37322	-2.26141	-2.14819	0	0	0	0	0	0	0	0	0	0	0	0	0	0	0	0	0	0
C7	0	0	-2.31801	-2.56655	-2.79351	-2.9893	-3.14861	-3.27203	-3.36545	-3.43681	-3.49009	-3.52592	-3.54621	-3.55507	-3.55564	-3.54466	-3.51579	-3.46651	-3.39568	-3.30112	-3.18281	-3.04509	-2.89397	-2.7333	-2.56557	-2.39358	-2.22016	0	0	0	0	0	0	0	0	0	0	0
C8G	0	0	0	0	0	0	0	0	0	0	0	0	2.66304	2.71499	2.74864	2.76462	2.76446	2.75027	2.72447	2.68952	2.64773	0	0	0	0	0	0	0	0	0	0	0	0	0	0	0	0	0
CA1	-3.44085	-3.58376	-3.73039	-3.87885	-4.02654	-4.17006	-4.30525	-4.42727	-4.53089	-4.61094	-4.66289	-4.68348	-4.67121	-4.62662	-4.5522	-4.45198	-4.33096	-4.19447	-4.04766	-3.89512	-3.74065	-3.58726	-3.43719	-3.29202	-3.15277	-3.02004	-2.89413	-2.77507	-2.66276	-2.55698	-2.45744	0	0	0	0	0	0	0
CAMP	0	0	0	0	0	-1.7046	-1.82578	-1.94566	-2.06136	-2.16969	-2.26742	-2.35164	-2.42009	-2.47144	-2.50541	-2.52273	-2.52495	-2.51415	-2.49265	-2.46277	-2.42668	-2.38625	-2.34306	-2.29836	-2.25313	-2.20811	-2.16384	-2.12069	-2.07892	-2.03869	-2.00009	-1.96315	-1.92788	-1.89425	-1.8622	-1.83169	-1.80264	-1.77499
CP	2.35152	2.46149	2.5751	2.69117	2.80809	2.92368	3.03523	3.13954	3.23304	3.31205	3.37317	3.41365	3.43178	3.42713	3.40061	3.35428	3.29105	3.21431	3.12753	3.03396	2.93645	2.83739	2.73865	2.64164	2.54737	2.45652	2.36951	2.28657	2.20778	2.13311	2.06247	1.99571	1.93266	1.87312	1.8169	1.7638	1.71361	1.66617
GPX3	0	0	0	0	0	0	0	0	0	-2.22861	-2.36136	-2.47932	-2.58115	-2.66654	-2.736	-2.79003	-2.82913	-2.85452	-2.86767	-2.86973	-2.86179	-2.84516	-2.82137	-2.79188	-2.75774	-2.71971	-2.6786	-2.63525	-2.59043	-2.54457	-2.49787	-2.45057	-2.40302	-2.35556	-2.30845	-2.2618	-2.21571	-2.17036
HBA1	-2.06787	-2.21931	-2.37847	-2.54437	-2.71545	-2.88945	-3.06332	-3.23327	-3.39482	-3.54317	-3.67354	-3.78174	-3.86468	-3.92075	-3.94996	-3.95387	-3.93521	-3.89745	-3.84437	-3.77968	-3.70674	-3.62846	-3.5472	-3.46486	-3.38285	-3.30222	-3.22371	-3.14783	-3.07487	-3.00501	-2.93831	-2.87477	-2.81432	-2.75687	-2.7023	-2.65048	-2.60128	-2.55455
HBB	0	0	-2.04256	-2.21438	-2.39293	-2.57618	-2.76131	-2.9447	-3.12201	-3.28843	-3.43907	-3.56949	-3.67621	-3.75713	-3.81174	-3.84104	-3.84729	-3.83355	-3.80333	-3.76012	-3.70719	-3.64742	-3.5832	-3.51647	-3.44875	-3.38118	-3.3146	-3.24961	-3.18662	-3.12588	-3.06755	-3.01168	-2.9583	-2.90736	-2.8588	-2.81254	-2.76849	-2.72654
HBD	-2.68132	-2.82602	-2.97643	-3.1311	-3.28794	-3.44407	-3.59584	-3.73886	-3.86821	-3.97885	-4.06614	-4.12642	-4.15754	-4.15917	-4.13279	-4.0814	-4.00903	-3.92018	-3.81934	-3.7106	-3.59747	-3.4828	-3.36878	-3.25703	-3.14868	-3.04446	-2.94483	-2.84999	-2.76	-2.6748	-2.59426	-2.5182	-2.44639	-2.3786	-2.31461	-2.25417	-2.19707	-2.14307
HV353	3.12302	3.28767	3.45865	3.63441	3.81268	3.99042	4.16371	4.32788	4.47766	4.60758	4.71248	4.78815	4.83186	4.84277	4.82197	4.77228	4.69779	4.60326	4.4936	4.37345	4.24687	4.11726	3.98731	3.85905	3.73396	3.61305	3.49696	3.38607	3.28052	3.18033	3.08541	2.99558	2.91063	2.83033	2.75442	2.68265	2.61477	2.55054
KV116	2.84347	2.944	3.04123	3.13277	3.21587	3.2876	3.34507	3.38578	3.40791	3.41051	3.39334	3.35727	3.30454	3.23759	3.15869	3.07039	2.97548	2.87662	2.77606	2.67541	2.576	2.4789	2.38476	2.29398	0	0	0	0	0	0	0	0	0	0	0	0	0	0
KV230	2.7408	2.88285	3.01181	3.12125	3.20517	3.25946	3.2834	3.28041	3.25662	3.21764	3.16774	3.11116	3.05223	2.99525	2.94337	2.89651	2.85312	2.81337	2.77771	2.74557	2.71642	2.69001	2.66646	2.64612	2.62837	2.61214	2.59695	2.58315	2.57124	2.56042	2.54893	2.53551	2.51969	2.50148	2.48078	2.45703	2.4298	2.3992
KV315	3.48438	3.58965	3.69552	3.80012	3.90102	3.99521	4.07911	4.14871	4.19982	4.22845	4.23131	4.20624	4.15262	4.07154	3.96566	3.83891	3.69592	3.54154	3.38039	3.2165	3.05319	2.89304	2.73791	0	0	0	0	0	0	0	0	0	0	0	0	0	0	0
KV320_2	3.82709	3.97603	4.12745	4.27918	4.42838	4.57147	4.70419	4.82176	4.91915	4.99152	5.03481	5.04626	5.02474	4.97099	4.88758	4.77847	4.64852	4.50293	4.34673	4.18445	4.01988	3.85608	3.69535	3.53938	3.38927	3.24568	3.10896	2.97922	2.85643	0	0	0	0	0	0	0	0	0
KVD33_4	3.79683	3.92531	4.02674	4.09438	4.12427	4.11568	4.07187	3.99952	3.90754	3.80508	3.69788	3.58884	3.48124	3.37937	3.28646	3.20157	3.12127	3.04378	2.96913	2.89681	2.82535	2.75408	2.68409	2.61712	2.55346	2.49228	0	0	0	0	0	0	0	0	0	0	0	0
LV147	0	3.4595	3.5819	3.70289	3.81972	3.92911	4.02729	4.11024	4.17405	4.21506	4.23028	4.21785	4.17743	4.11024	4.01894	3.90729	3.77959	3.64026	3.49336	0	0	0	0	0	0	0	0	0	0	0	0	0	0	0	0	0	0	0
LV319	3.37823	3.58288	3.79033	3.99705	4.19889	4.39136	4.56974	4.72978	4.86844	4.98335	5.07237	5.13417	5.16868	5.17727	5.16257	5.12806	5.07752	5.01441	4.94121	4.85979	4.77208	4.68034	4.58675	4.49265	4.3988	4.30579	4.21421	4.12459	4.03728	3.95245	3.8701	3.7901	3.71232	3.63662	3.56291	3.49116	3.42133	3.35328
LV657_2	2.05196	2.14261	2.23597	2.331	2.42624	2.51978	2.60923	2.6918	2.76442	2.82398	2.86764	2.8932	2.89939	2.88612	2.85438	2.8062	2.74426	2.67156	2.59114	2.50577	2.41786	2.32938	2.24183	2.15635	2.0737	1.9944	0	0	0	0	0	0	0	0	0	0	0	0
LV743	0	0	0	0	2.31427	2.44727	2.57876	2.70543	2.82351	2.92897	3.018	3.08743	3.13514	3.16036	3.16372	3.14709	3.11319	3.06523	3.0065	2.94011	2.86877	2.79473	2.71977	2.64527	2.5722	2.50126	2.43291	2.3674	2.30489	2.24542	0	0	0	0	0	0	0	0
PLG	-3.06166	-3.1321	-3.2012	-3.26728	-3.32818	-3.38134	-3.42376	-3.45224	-3.46352	-3.45468	-3.4235	-3.36886	-3.29095	-3.19141	-3.07309	-2.93975	-2.79558	-2.64476	-2.4911	0	0	0	0	0	0	0	0	0	0	0	0	0	0	0	0	0	0	0
PRDX2	0	0	-2.29612	-2.37002	-2.44205	-2.51015	-2.57187	-2.62444	-2.66492	-2.69055	-2.69901	-2.68884	-2.65963	-2.61218	-2.54837	-2.47089	-2.38289	-2.2876	0	0	0	0	0	0	0	0	0	0	0	0	0	0	0	0	0	0	0	0
PZP	4.61196	4.80919	5.01195	5.21778	5.42331	5.62411	5.81473	5.98879	6.13935	6.25944	6.34286	6.38494	6.38328	6.33808	6.25218	6.13051	5.97945	5.80597	5.61691	5.41848	5.21594	5.01351	4.8144	4.62091	4.43461	4.25646	4.08698	3.92634	3.7745	3.63122	3.49618	3.36898	3.24919	3.13638	3.0301	2.92992	2.83543	2.74623
SAA1	0	0	0	0	0	0	0	0	0	0	0	0	0	0	0	0	0	0	0	0	0	0	0	2.47867	2.54538	2.60289	2.65246	2.69519	2.73207	2.76392	2.79147	2.81533	2.83603	2.854	2.86964	2.88326	2.89514	2.90551
TTN	0	0	-2.70037	-2.95723	-3.11434	-3.19181	-3.18537	-3.08941	-2.93887	-2.75813	-2.55674	0	0	0	0	0	0	0	0	0	0	0	0	0	0	0	0	0	0	0	0	0	0	0	0	0	0	0
VTN	-3.29176	-3.34331	-3.39135	-3.43397	-3.46885	-3.49325	-3.50416	-3.49842	-3.473	-3.42542	-3.35408	-3.25863	-3.14019	-3.00129	-2.84563	-2.67762	-2.5019	0	0	0	0	0	0	0	0	0	0	0	0	0	0	0	0	0	0	0	0	0
L-Threonine	0	0	0	0	0	0	0	0	0	0	0	0	0	0	0	0	0	0	0	0	0	0	0	0	0	-2.68909	-2.73572	-2.77583	-2.81037	-2.84016	-2.86588	-2.88813	-2.9074	-2.92412	-2.93864	-2.95128	-2.96228	-2.97187
L-Histidine	0	0	0	0	0	0	0	0	0	0	0	0	0	0	0	0	0	0	0	0	0	0	0	0	-2.83937	-3.24371	-3.5181	-3.65826	-3.71348	-3.70551	-3.58383	-3.25777	0	0	0	0	0	0
Phenylpyruvic acid	-3.15251	-3.19534	-3.23399	-3.26654	-3.29069	-3.30379	-3.30296	-3.28528	-3.24807	-3.18923	-3.10766	-3.00352	0	0	0	0	0	0	0	0	0	0	0	0	0	0	0	0	0	0	0	0	0	0	0	0	0	0
L-Glutamic acid	0	0	0	0	0	0	0	0	0	0	0	0	0	0	0	0	0	-2.56363	-2.67217	-2.76295	-2.83793	-2.89916	-2.94862	-2.98815	-3.01936	-3.04368	-3.06232	-3.07629	-3.08643	-3.09346	-3.09795	-3.10039	-3.10116	-3.10058	-3.09893	-3.09641	-3.0932	-3.08945
Indoleacetic acid	-2.20759	-2.18676	-2.15877	-2.1222	-2.07552	-2.01716	0	0	0	0	0	0	0	0	0	0	0	0	0	0	0	0	0	0	0	0	0	0	0	0	0	0	0	0	0	0	0	0
3-indoxyl sulfate	-3.67673	-3.72957	-3.77776	-3.81909	-3.85085	-3.86995	-3.87301	-3.85657	-3.81744	-3.75312	-3.66222	-3.54482	-3.40264	-3.23891	-3.05804	-2.8651	0	0	0	0	0	0	0	0	0	0	0	0	0	0	0	0	0	0	0	0	0	0
Epsilon-(gamma-Glutamyl)-lysine	0	0	0	0	0	0	0	0	0	0	0	0	0	0	0	0	0	0	0	0	0	0	-3.30782	-3.86688	-4.25278	-4.46994	-4.55455	-4.54037	-4.43564	-4.21286	-3.81012	-3.16867	0	0	0	0	0	0
C18:3 FA	3.00075	3.09762	3.19509	3.29142	3.38435	3.47105	3.54825	3.61228	3.65939	3.6861	3.68965	3.66837	3.62204	3.55195	3.46073	3.35198	3.22986	3.09857	2.96201	0	0	0	0	0	0	0	0	0	0	0	0	0	0	0	0	0	0	0
C18:2 FA	0	0	3.1321	3.28011	3.42349	3.5585	3.68121	3.78786	3.87529	3.94119	3.98381	4.00235	3.99751	3.97151	3.92743	3.86807	3.79612	3.71468	3.62675	3.53469	3.44047	3.34589	3.25234	3.1606	0	0	0	0	0	0	0	0	0	0	0	0	0	0
C18:1 FA	3.47256	3.78342	4.0759	4.33327	4.5414	4.69237	4.78601	4.82901	4.83259	4.80941	4.76953	4.71755	4.65564	4.5877	4.51894	4.45183	4.38523	4.31718	4.24596	4.17096	4.09354	4.01552	3.9361	3.85237	3.76246	3.66605	3.56335	3.45421	3.33814	3.21484	3.08459	2.94801	2.80638	2.66185	0	0	0	0
(S)-(-)-2-Hydroxyisocaproic acid	0	-3.86148	-4.5142	-4.89987	-5.05573	-5.03629	-4.8762	-4.61253	-4.29032	-3.95175	-3.61355	-3.29829	0	0	0	0	0	0	0	0	0	0	0	0	0	0	0	0	0	0	0	0	-3.18431	-3.36318	-3.45153	-3.4275	-3.30347	-3.11519
Phenyllactate (PLA)	-5.8975	-6.16782	-6.39338	-6.55634	-6.64386	-6.65131	-6.58359	-6.45546	-6.28804	-6.09907	-5.89938	-5.6965	-5.49612	-5.30262	-5.11928	-4.9485	-4.79175	-4.6491	-4.51787	-4.39403	-4.27512	-4.16046	-4.05038	-3.94444	-3.84125	-3.73991	-3.64002	0	0	0	0	0	0	0	0	0	0	0
"C9:0,DC FA (Azelaic acid)"	0	0	0	0	1.89084	2.12164	2.35889	2.59877	2.83655	3.06677	3.2837	3.4819	3.65677	3.80513	3.92542	4.01778	4.08375	4.12594	4.14753	4.15192	4.14243	4.12207	4.09348	4.05887	4.02005	3.97846	3.93525	3.89128	3.84721	3.80353	3.7606	3.71868	3.67792	3.63845	3.60034	3.5636	3.52825	3.49428
C12:1 FA(2)	2.82665	3.07932	3.31945	3.53769	3.72592	3.87882	3.99502	4.07663	4.1287	4.15763	4.168	4.16431	4.14954	4.12456	4.09181	4.05153	4.00207	3.94361	3.87472	3.79362	3.69954	3.59268	3.47413	3.34584	3.20951	3.06539	2.91458	2.75879	2.59859	2.43487	0	0	0	0	0	0	0	0
C14:1 FA(1)	4.63935	5.0083	5.3419	5.62594	5.85028	6.01219	6.11776	6.17681	6.19695	6.18464	6.15058	6.10716	6.05713	5.99524	5.92204	5.84302	5.75708	5.65829	5.54404	5.41361	5.26715	5.10564	4.92947	4.74193	4.54602	4.34111	4.12822	3.91024	3.68722	3.45767	3.22279	2.98512	2.74656	0	0	0	0	0
C14:0 FA	3.93096	4.05885	4.18768	4.31516	4.43832	4.55344	4.65618	4.74165	4.80488	4.84118	4.84684	4.81962	4.75917	4.66717	4.54711	4.4038	4.24276	4.0696	3.88949	3.70693	3.52553	3.34803	3.1764	3.01194	2.85542	2.70721	2.56737	2.43577	0	0	0	0	0	0	0	0	0	0
C16:1 FA	4.94864	5.25365	5.54937	5.82763	6.07985	6.29798	6.47641	6.612	6.70449	6.75651	6.77086	6.75006	6.69835	6.62216	6.52841	6.42032	6.29806	6.16282	6.01719	5.86392	5.70446	5.5394	5.36979	5.19635	5.01952	4.84022	4.65992	4.48002	4.30083	4.12231	3.94523	3.77063	3.5991	3.43131	3.26798	3.10975	2.95723	2.8107
C17:1 FA	3.50674	3.68191	3.86295	4.04788	4.23396	4.41753	4.59406	4.75822	4.90421	5.02618	5.11891	5.17843	5.20261	5.19145	5.14702	5.0731	4.97461	4.85695	4.72546	4.58501	4.43977	4.29312	4.14765	4.00529	3.86739	3.73482	3.6081	3.48749	3.37303	3.26466	3.16218	3.06538	2.97396	2.88765	2.80615	2.72916	0	0
C18:4 FA	2.72714	3.02894	3.32739	3.60913	3.8609	4.07226	4.23897	4.36271	4.45008	4.50889	4.54617	4.56775	4.57641	4.57506	4.56773	4.55592	4.53806	4.51258	4.47856	4.43502	4.38064	4.31443	4.23688	4.14862	4.04918	3.93855	3.81755	3.6873	3.54879	3.40287	3.25049	3.0931	2.93273	2.77172	2.61202	2.455	2.30196	2.15432
MG(22:2)	0	0	0	0	0	0	0	0	0	0	0	0	0	0	0	0	0	0	0	0	3.03318	3.12246	3.19741	3.26002	3.31209	3.35523	3.39086	3.42017	3.44418	3.46376	3.47963	3.49239	3.50256	3.51056	3.51674	3.52139	3.52476	3.52707
Dihydroxyvitamin D3(2)	-6.38499	-6.54644	-6.70563	-6.85878	-7.0011	-7.12684	-7.22936	-7.3015	-7.33613	-7.32694	-7.26928	-7.16099	-7.00294	-6.79901	-6.5557	-6.28124	-5.98465	-5.67474	-5.35943	-5.04535	-4.73766	0	0	0	0	0	0	0	0	0	0	0	0	0	0	0	0	0
Androsterone glucuronide(1)	-4.09683	-4.29925	-4.50842	-4.72206	-4.93695	-5.14883	-5.3524	-5.54141	-5.70905	-5.84849	-5.9536	-6.01976	-6.04449	-6.02785	-5.97234	-5.88246	-5.76406	-5.62351	-5.4671	-5.30057	-5.12877	-4.95565	-4.78422	-4.6167	-4.45462	-4.29899	-4.15037	-4.00904	-3.87503	-3.74823	-3.62841	-3.51528	-3.40851	-3.30775	-3.21264	0	0	0
Creatinine	-3.36455	-3.51582	-3.67141	-3.82942	-3.98722	-4.14142	-4.28779	-4.42146	-4.53716	-4.6297	-4.69449	-4.72822	-4.72933	-4.69821	-4.63719	-4.5501	-4.44172	-4.31721	-4.18156	-4.03925	-3.89406	-3.74899	-3.60632	-3.46766	-3.33413	-3.2064	-3.08483	-2.96955	-2.86052	-2.75758	-2.6605	0	0	0	0	0	0	0
Acetylcarnosine	-5.48349	-5.76218	-6.05055	-6.34554	-6.64283	-6.93669	-7.21993	-7.48407	-7.71983	-7.91785	-8.06969	-8.16889	-8.21195	-8.19873	-8.13244	-8.01904	-7.86635	-7.68296	-7.47738	-7.25737	-7.02957	-6.79937	-6.57091	-6.34727	-6.13058	-5.92224	-5.72309	-5.53352	-5.35363	-5.1833	-5.02225	-4.8701	-4.72644	-4.5908	-4.46272	-4.34173	-4.22738	-4.11924
Sphinganine	2.84798	2.8421	2.81344	2.75895	2.67711	2.56823	2.43444	0	0	0	0	0	0	0	0	0	0	0	0	0	0	0	0	0	0	0	0	0	0	0	0	0	0	0	0	0	0	0
LysoPC(20:5)	0	-2.07	-2.19935	-2.3331	-2.46966	-2.60687	-2.74191	-2.87141	-2.99152	-3.09829	-3.18795	-3.25747	-3.30486	-3.32947	-3.332	-3.31433	-3.27921	-3.22982	-3.16943	-3.10113	-3.02766	-2.95127	-2.8738	-2.79664	-2.72081	-2.64705	-2.57585	-2.50749	-2.44215	-2.37988	-2.32067	-2.26446	-2.21115	-2.1606	-2.11271	-2.06731	-2.02428	0
Bilirubin	0	-3.88127	-3.97184	-4.0585	-4.13844	-4.20825	-4.26405	-4.30166	-4.31695	-4.30628	-4.26703	-4.19804	-4.09993	-3.97509	0	0	0	0	0	0	0	0	0	0	0	0	0	0	0	0	0	0	0	0	0	0	0	0
SM(d18:1/18:0)	2.52214	2.67123	2.80743	2.92339	3.01268	3.07097	3.09669	3.09136	3.05908	3.0051	2.93444	2.85222	2.76256	2.66856	2.57355	2.479	2.3845	2.28999	2.19599	2.10298	0	0	0	0	0	0	0	0	0	0	0	0	0	0	0	0	0	0
SM(d18:1/22:1)	3.26607	3.49058	3.69579	3.87154	4.00964	4.10487	4.15595	4.16551	4.13804	4.0792	3.99593	3.8945	3.77814	3.6501	3.51547	3.37661	3.23277	3.08364	2.92996	2.7729	2.61393	2.45428	2.29398	2.13316	0	0	0	0	0	0	0	0	0	0	0	0	0	0
Paraxanthine	0	0	0	3.5439	3.63479	3.69468	3.72087	3.71307	3.6744	3.60974	3.52262	0	0	0	0	0	0	0	0	0	0	0	0	0	0	0	0	0	0	0	0	0	0	0	0	0	0	0
LysoPC(18:2)	-2.63231	-2.70718	-2.78172	-2.8544	-2.92323	-2.98584	-3.03945	-3.08104	-3.10759	-3.11635	-3.10523	-3.07312	-3.02014	-2.94764	-2.85806	-2.75462	-2.64091	-2.52052	0	0	0	0	0	0	0	0	0	0	0	0	0	0	0	0	0	0	0	0
SM(d18:1/12:0)	6.08553	6.42135	6.71819	6.95962	7.13259	7.22948	7.24976	7.20029	7.09246	6.93931	6.75324	6.54436	6.32171	6.09208	5.85902	5.62634	5.39525	5.16425	4.93295	4.70244	4.47319	4.24516	4.01909	3.79516	3.57339	3.35456	3.13971	2.92945	2.72395	0	0	0	0	0	0	0	0	0
SM(d18:1/14:0)	2.82119	3.04477	3.26433	3.47304	3.66347	3.8295	3.96638	4.07133	4.14397	4.1861	4.2008	4.19024	4.15639	4.10331	4.0361	3.95727	3.86674	3.76503	3.65413	3.53646	3.41346	3.28608	3.15576	3.02356	2.89006	2.75602	2.62221	2.48932	0	0	0	0	0	0	0	0	0	0
PS(28:2)	3.34314	3.47394	3.5948	3.70122	3.78903	3.85485	3.89649	3.91301	3.90571	3.87739	3.83031	3.76671	3.69004	3.60476	3.51495	3.42252	3.32837	3.23429	3.14225	3.05295	2.96686	2.88453	2.80661	2.73357	2.66494	2.6001	2.53877	2.4811	2.42722	2.37662	2.32838	2.2818	2.23651	2.19232	0	0	0	0
Thyroxine	4.03241	4.10487	4.1734	4.23557	4.28844	4.32856	4.35213	4.35518	4.33396	4.28541	4.20759	4.10015	3.9645	3.80378	3.62248	0	0	0	0	0	0	0	0	0	0	0	0	0	0	0	0	0	0	0	0	0	0	0
family_Verrucomicrobiaceae	3.13293	3.20364	3.27433	3.34381	3.41049	3.47243	3.52724	3.5722	3.60432	3.62052	3.61792	3.59417	3.54781	3.47852	3.38725	3.2762	3.14853	3.00804	2.85872	2.70442	0	0	0	0	0	0	0	0	0	0	0	0	0	0	0	0	0	0
2021-09-02	0	0	0	0	0	0	0	0	0	0	0	0	0	0	-2.42636	-2.6097	-2.77092	-2.9097	-3.0268	-3.12375	-3.2026	-3.26557	-3.31493	-3.35281	-3.38112	-3.40155	-3.41556	-3.42436	-3.42897	-3.43023	-3.42884	-3.42535	-3.42023	-3.41383	-3.40647	-3.39838	-3.38976	-3.38076
AGR2	2.91833	3.01262	3.06602	3.07594	3.04604	2.98485	2.90235	2.80589	2.69948	2.58744	2.47462	0	0	0	0	0	0	0	0	0	0	0	0	0	0	0	0	0	0	0	0	0	0	0	0	0	0	0
ASCC1	0	0	0	0	0	0	0	0	0	0	0	0	0	0	0	0	0	0	0	0	0	0	0	0	0	0	0	0	0	0	0	0	0	0	0	0	-3.39866	-3.85834
C22orf23	0	0	0	0	0	0	0	0	0	0	0	0	0	0	0	0	0	0	0	0	0	0	0	0	0	-2.73021	-2.86791	-2.9976	-3.11888	-3.23087	-3.33238	-3.42234	-3.49983	-3.56427	-3.61566	-3.65433	-3.68085	-3.69596
CCDC117	0	0	0	0	0	0	0	0	0	0	0	0	0	0	0	0	0	0	0	0	0	0	0	0	0	0	0	0	0	0	0	0	0	2.52753	2.7783	3.01246	3.21908	3.39107
CFB	0	0	0	0	1.97908	2.20673	2.36746	2.481	2.57243	2.66084	2.74842	2.83207	2.91407	3.0025	3.1046	3.2127	3.30793	3.37819	3.41379	3.39923	3.32305	3.18976	3.01451	2.80713	2.57064	2.30996	2.03458	0	0	0	0	0	0	0	0	0	0	0
CSAD	0	0	0	0	0	0	0	0	0	0	0	0	0	0	0	0	0	0	2.27075	2.45557	2.56552	2.58264	2.5347	2.46255	2.37951	2.27986	0	0	0	0	0	0	0	0	0	0	0	0
CYP51A1	0	0	0	0	0	0	0	0	0	0	0	2.45528	2.65335	2.8185	2.95701	3.06979	3.14962	3.18698	3.17259	3.09895	2.96018	2.76081	2.52002	0	0	0	0	0	0	0	0	0	0	0	0	0	0	0
DENND1C	0	0	0	0	0	0	0	0	0	0	0	0	0	0	0	0	0	0	0	0	0	0	0	0	0	0	0	0	0	0	0	0	0	0	0	0	0	-3.51803
DPYD-AS1	0	0	0	0	0	0	0	0	0	0	0	0	0	0	0	0	0	0	0	0	0	0	0	0	0	0	0	0	0	0	-2.72406	-2.89027	-3.0484	-3.19561	-3.32844	-3.44089	-3.52794	-3.58811
ELP5	0	0	0	0	0	0	0	0	0	0	0	1.83296	1.9493	2.04391	2.12071	2.18042	2.22106	2.2423	2.24442	2.22527	2.18275	2.11686	2.02932	1.92237	1.79781	0	0	0	0	0	0	0	0	0	0	0	0	0
FAM69A	0	0	0	0	0	0	0	0	0	0	0	0	0	0	0	0	0	0	0	2.32813	2.4374	2.52982	2.60691	2.67018	2.72094	2.76055	2.79041	2.81187	2.8263	2.83477	2.8378	2.83581	2.82922	2.8183	2.80323	2.78426	2.7618	2.73631
GSN-AS1	0	0	0	0	0	0	0	0	0	0	0	0	0	0	0	0	0	0	0	0	0	0	0	0	0	0	-2.22652	-2.34876	-2.47149	-2.59268	-2.70946	-2.81878	-2.91818	-3.00616	-3.08128	-3.14103	-3.18361	-3.20901
HIST1H4H	0	0	0	0	0	0	0	0	0	0	0	0	2.28954	2.36855	2.44191	2.50582	2.55217	2.57695	2.57732	2.5479	2.48505	2.39079	2.27249	0	0	0	0	0	0	0	0	0	0	0	0	0	0	0
HLA-DPA1	0	0	0	0	0	0	0	0	0	0	0	0	0	0	0	0	0	0	0	0	0	0	0	0	0	0	0	0	0	0	0	0	-2.47078	-2.65362	-2.8276	-2.98624	-3.12077	-3.22534
HYAL2	4.59815	4.55644	4.50143	4.43055	4.34095	4.22965	4.09373	3.9306	3.73833	3.5161	3.26452	2.98592	0	0	0	0	0	0	0	0	0	0	0	0	0	0	0	0	0	0	0	0	0	0	0	0	0	0
HYI	0	2.03209	2.29099	2.42997	2.43469	2.34824	2.22724	2.10786	2.0151	1.96273	1.94461	1.95143	1.98271	2.0471	2.15514	2.30191	2.46658	2.63308	2.78471	2.88017	2.88121	2.78596	2.62606	2.44264	2.25436	2.06646	1.88389	0	0	0	0	0	0	0	0	0	0	0
MFSD7	3.26414	3.12118	2.95948	0	0	0	0	0	0	0	0	0	0	0	0	0	0	0	0	0	0	0	-2.83247	-2.99829	-3.14534	-3.27566	-3.39117	-3.49364	-3.58467	-3.66567	-3.73791	-3.80247	-3.86031	-3.91225	-3.95902	-4.00122	-4.03941	-4.07405
MLH1	0	0	0	0	0	0	0	0	2.34609	2.48844	2.60676	2.70587	2.79073	2.86538	2.93196	2.98617	3.01929	3.02705	3.00666	2.95214	2.85932	2.73108	2.57277	2.38839	0	0	0	0	0	0	0	0	0	0	0	0	0	0
NRON	0	0	0	0	0	0	0	0	2.22922	2.3834	2.5139	2.62475	2.72135	2.81006	2.89484	2.97232	3.03565	3.08205	3.10945	3.11292	3.08828	3.03507	2.95747	2.86278	2.75611	2.6391	2.51211	2.37517	2.22803	0	0	0	0	0	0	0	0	0
PATL2	0	0	0	0	0	0	0	0	0	0	0	0	0	0	0	0	0	0	0	2.38204	2.49439	2.59833	2.69413	2.78183	2.86116	2.93204	2.99476	3.05004	3.0986	3.14047	3.17518	3.20252	3.22276	3.23641	3.24398	3.24556	3.24137	3.23186
PKIG	2.17286	2.51642	2.85927	3.1709	3.42332	3.60187	3.70924	3.75988	3.77346	3.76705	3.74934	3.72479	3.69581	3.66443	3.63226	3.5954	3.54684	3.48323	3.40179	3.29727	3.16546	3.00603	2.82233	2.61929	2.40033	2.16744	1.92288	1.66987	0	0	0	0	0	0	0	0	0	0
PLCB3	0	0	0	2.03529	2.34072	2.57966	2.75006	2.86353	2.93983	2.99819	3.04591	3.08369	3.11353	3.13984	3.16586	3.18558	3.18586	3.15739	3.09638	2.9982	2.8584	2.68007	2.4727	2.24484	2.00202	0	0	0	0	0	0	0	0	0	0	0	0	0
PLCD4	0	0	0	0	0	0	0	0	0	0	0	0	0	0	0	2.607	2.78896	2.95022	3.07445	3.13116	3.09441	2.96285	2.75923	0	0	0	0	0	0	0	0	0	0	0	0	0	0	0
REV1	0	0	0	0	0	0	0	0	0	0	0	0	0	2.2246	2.45222	2.6568	2.83269	2.9779	3.09273	3.17462	3.22166	3.23559	3.22129	3.18471	3.13128	3.06689	2.99647	2.92296	2.84773	2.77173	2.69639	2.62245	2.548	2.47083	2.38949	2.30308	2.21204	0
SCN5A	3.76474	3.68774	3.54733	3.33694	3.05803	2.72002	2.33909	0	0	0	0	0	0	0	0	0	0	0	0	0	0	-2.06706	-2.20182	-2.32045	-2.42396	-2.51257	-2.58697	-2.64881	-2.70017	-2.74146	-2.77154	-2.78984	-2.79669	-2.79307	-2.77992	-2.75721	-2.72477	-2.68358
SEMA4G	0	0	0	0	0	0	0	0	0	0	0	0	0	0	0	0	-2.81668	-2.95629	-3.07402	-3.17145	-3.25062	-3.31379	-3.36324	-3.4011	-3.42933	-3.44963	-3.46345	-3.47203	-3.47639	-3.47738	-3.4757	-3.47191	-3.46648	-3.45978	-3.45212	-3.44372	-3.4348	-3.42551
SLC35B2	0	0	0	0	0	0	2.16849	2.46377	2.71173	2.92825	3.12195	3.30111	3.47353	3.64141	3.80242	3.95134	4.08012	4.18199	4.24823	4.26433	4.21919	4.11284	3.95655	3.76686	3.55263	3.31621	3.06298	2.80113	2.53658	2.26743	0	0	0	0	0	0	0	0
SLFNL1-AS1	0	0	0	0	0	2.04732	2.20003	2.29802	2.36164	2.40851	2.44505	2.47312	2.49451	2.51247	2.53041	2.54388	2.54179	2.51645	2.46456	2.38181	2.26357	2.1103	1.92792	0	0	0	0	0	0	0	0	0	0	0	0	0	0	0
ST7	0	0	0	0	0	0	0	0	0	0	0	0	0	0	0	0	-1.72119	-1.93044	-2.12054	-2.29156	-2.44404	-2.57893	-2.69754	-2.80131	-2.89154	-2.96941	-3.03613	-3.09302	-3.14132	-3.18196	-3.21553	-3.24271	-3.26416	-3.2805	-3.29226	-3.2999	-3.30387	-3.30456
TAL1	2.66034	2.58463	2.47561	2.32973	2.14591	0	0	0	0	0	0	0	0	0	0	0	0	0	0	0	0	0	0	0	0	0	0	0	0	0	0	0	0	0	0	0	0	0
TMEM223	0	0	0	0	0	0	0	0	0	0	0	0	0	0	0	0	0	0	0	0	0	0	0	0	0	0	0	0	0	0	0	0	0	0	0	-2.54708	-2.57872	-2.60763
TSC22D1-AS1	2.67905	2.90167	2.92779	2.71502	0	0	0	0	0	0	0	0	0	0	0	0	0	0	0	0	0	0	0	0	0	0	0	0	0	0	0	0	0	0	0	0	0	0
TSPAN18	0	0	0	0	0	0	0	0	0	0	0	0	0	0	0	0	0	0	0	0	0	0	0	0	0	0	0	0	0	0	0	0	0	0	-2.76649	-2.83259	-2.88454	-2.92252
UBOX5-AS1	0	0	0	0	0	0	0	0	0	0	0	0	0	0	0	0	0	0	2.68737	2.87878	2.95151	2.9047	2.78371	0	0	0	0	0	0	0	0	0	0	0	0	0	0	0
VPRBP	0	0	0	0	0	0	0	0	0	0	0	0	0	0	0	0	0	0	0	0	0	0	0	0	0	0	0	0	0	0	0	0	0	0	-3.18766	-3.53625	-3.84816	-4.10548
GMCSF	5.98302	6.26073	6.54947	6.84719	7.15086	7.45625	7.75784	8.04877	8.32097	8.56549	8.7732	8.93558	9.04572	9.09922	9.09477	9.03433	8.92274	8.76704	8.57549	8.35674	8.11902	7.86966	7.61487	7.35961	7.10769	6.86191	6.62422	6.39586	6.17757	5.96968	5.77223	5.58506	5.40786	5.24023	5.08172	4.93185	4.79012	4.65605
ICAM1	0	0	0	0	-3.35808	-3.5695	-3.78259	-3.9935	-4.19766	-4.38987	-4.56475	-4.71712	-4.84265	-4.93826	-5.00252	-5.03573	-5.03976	-5.01771	-4.97343	-4.91112	-4.83489	-4.74852	-4.6553	-4.558	-4.45883	-4.3595	-4.26133	-4.16525	-4.07193	-3.9818	-3.89513	-3.81207	-3.73264	-3.65683	-3.58455	-3.51571	-3.45015	-3.38775
LEPTIN	7.51238	7.86782	8.23769	8.61944	9.00926	9.40186	9.79027	10.1658	10.5182	10.8362	11.108	11.3227	11.4714	11.5484	11.5517	11.4838	11.3505	11.1606	10.9247	10.6536	10.3578	10.0466	9.7279	9.40807	9.092	8.7833	8.48448	8.19717	7.92236	7.6605	7.41167	7.1757	6.9522	6.74071	6.54067	6.35147	6.17252	6.00319

### Sheet: Table S2
	8	9	10	11	12	13	14	15	16	17	18	19	20	21	22	23	24	25	26	27	28	29	30	31	32	33	34	35	36	37	38
CE(20:4)	0	0	0	-1.71756	-2.00154	-2.28713	-2.56256	-2.81506	-3.03503	-3.21872	-3.36849	-3.48481	-3.56487	-3.60627	-3.6071	-3.56613	-3.48369	-3.36008	-3.19671	-3.00399	-2.79409	-2.57251	-2.34373	-2.11374	-1.88875	-1.67278	0	0	0	0	0
CE(22:4)	0	0	0	0	0	-1.72324	-2.01225	-2.28805	-2.54046	-2.7645	-2.96201	-3.1352	-3.27999	-3.38994	-3.46348	-3.49713	-3.48134	-3.41035	-3.28838	-3.12757	-2.94125	-2.73726	-2.52165	-2.30293	-2.08835	-1.8793	-1.67523	0	0	0	0
CER(14:0)	0	0	0	0	0	0	0	0	0	0	0	1.7534	1.97361	2.17013	2.3371	2.47191	2.57517	2.64982	2.70016	2.73082	2.74621	2.75012	2.74565	2.73525	2.72077	2.70361	2.68479	2.66505	2.64493	2.62481	2.60494
CER(24:0)	0	0	0	0	0	0	-1.58817	-1.78431	-1.97284	-2.14962	-2.31129	-2.45374	-2.5735	-2.66808	-2.73501	-2.77262	-2.78024	-2.75846	-2.7103	-2.64002	-2.55191	-2.45029	-2.33899	-2.22088	-2.099	-1.97675	-1.85603	-1.7377	-1.62294	0	0
FFA(18:0)	0	0	0	0	0	0	-1.9245	-2.17177	-2.41324	-2.64272	-2.85579	-3.04713	-3.21114	-3.34314	-3.43895	-3.49558	-3.51043	-3.48222	-3.41472	-3.31642	-3.19656	-3.06181	-2.91712	-2.76739	-2.61745	-2.47095	-2.32857	-2.18981	-2.05535	-1.92596	-1.80202
FFA(18:1)	0	0	0	0	0	0	0	0	-2.34163	-2.64556	-2.94339	-3.23628	-3.51618	-3.77048	-3.98833	-4.15442	-4.24401	-4.23901	-4.1443	-3.97904	-3.77091	-3.54272	-3.30401	-3.0616	-2.82234	-2.59106	-2.36469	0	0	0	0
FFA(20:5)	0	0	0	0	0	0	0	0	0	0	0	0	0	0	0	0	0	0	0	0	0	0	0	0	0	0	0	0	-4.03914	-4.39287	-4.25933
FFA(22:1)	0	0	0	0	0	0	0	0	0	0	0	0	0	0	0	0	0	0	0	0	0	0	0	0	0	0	0	0	0	-3.82971	-3.88984
HCER(16:0)	0	0	0	0	0	0	0	0	0	0	0	0	0	0	0	0	0	0	0	0	0	0	0	0	0	0	0	0	-3.29665	-3.62035	-3.60777
HCER(22:0)	0	0	0	0	0	0	-1.49453	-1.77166	-2.06206	-2.35856	-2.65136	-2.92892	-3.17955	-3.39347	-3.56459	-3.69131	-3.77612	-3.82433	-3.84264	-3.83786	-3.81616	-3.78267	-3.74142	-3.69548	-3.64707	-3.5978	-3.54877	-3.5007	-3.45409	-3.40922	-3.36625
LCER(16:0)	0	0	0	0	0	0	0	0	0	0	-2.13329	-2.43578	-2.71808	-2.96959	-3.18274	-3.35406	-3.48414	-3.57672	-3.63728	-3.67192	-3.68643	-3.68585	-3.67435	-3.65518	-3.63085	-3.60321	-3.57364	-3.54312	-3.51235	-3.48183	-3.4519
LPC(20:3)	0	0	0	0	0	0	0	0	0	0	0	0	0	0	0	0	2.20802	2.34635	2.45756	2.54491	2.6121	2.66273	2.70006	2.72689	2.7455	2.75775	2.7651	2.76869	2.76943	2.76802	2.76498
PC(17:0/20:4)	0	0	0	-1.40877	-1.55734	-1.71629	-1.88423	-2.05862	-2.23546	-2.40923	-2.57307	-2.71945	-2.84128	-2.93321	-2.99259	-3.01989	-3.01824	-2.99254	-2.94839	-2.89117	-2.82561	-2.75545	-2.68354	-2.61191	-2.54194	-2.47448	-2.41008	-2.34897	-2.29126	-2.2369	-2.1858
PC(18:0/20:4)	0	0	0	-1.88057	-2.19352	-2.51332	-2.82887	-3.12803	-3.40104	-3.6432	-3.85111	-4.01875	-4.14267	-4.22481	-4.26968	-4.27626	-4.23808	-4.15267	-4.02488	-3.86562	-3.68657	-3.49322	-3.28767	-3.0744	-2.86029	-2.65128	-2.44874	-2.25174	-2.06084	-1.87814	-1.70614
PC(18:1/20:4)	0	0	0	0	-1.96429	-2.30777	-2.65028	-2.97883	-3.28242	-3.55475	-3.7966	-4.00687	-4.17842	-4.30422	-4.38028	-4.40561	-4.37631	-4.28485	-4.13401	-3.9393	-3.71753	-3.47973	-3.23357	-2.98624	-2.74254	-2.50489	-2.27514	-2.05546	-1.8471	0	0
PC(20:0/14:1)	0	0	0	0	0	0	0	0	0	-2.09503	-2.3585	-2.61118	-2.84314	-3.04557	-3.21232	-3.34081	-3.43198	-3.48948	-3.51858	-3.52501	-3.51425	-3.49101	-3.45916	-3.42172	-3.38095	-3.3385	-3.29556	-3.25296	-3.21125	-3.1708	-3.13182
TAG46:3-FA18:2	0	0	0	0	0	0	0	0	0	0	0	0	0	0	0	0	0	0	0	0	0	0	0	0	0	0	0	0	2.90484	3.05158	3.12225
TAG50:5-FA16:1	0	0	0	0	0	0	0	0	0	0	0	0	0	0	0	0	0	0	0	0	0	0	0	0	0	0	0	0	3.18121	3.55172	3.69488
TAG56:6-FA20:4	0	0	0	0	0	0	0	0	-2.35493	-2.58595	-2.78798	-2.96181	-3.10148	-3.20223	-3.26387	-3.28797	-3.26938	-3.201	-3.08349	-2.92359	-2.73048	-2.51301	-2.27758	0	0	0	0	0	0	0	0
